# Age-Related Patterns of DNA Methylation Changes

**DOI:** 10.1101/2024.12.10.627727

**Authors:** Kevin Yueheng Chen, Wenshu Wang, Hari Naga Sai Kiran Suryadevara, Gang Peng

## Abstract

Epigenetic clocks have achieved significant success in aging research, but they often assume linear methylation changes with age and lack biological interpretability. Using data from 4,641 samples across 23 GEO datasets, we analyzed 1,557 CpGs from nine widely used clocks with minimal overlap, and identified consistent age-associated methylation patterns. We then identified 19,432 age-associated CpGs (aaCpGs) that were strongly correlated with age and showed high consistency between sexes, with faster methylation changes observed in males. Most aaCpGs were identified during early and late life stages, indicating accelerated epigenetic changes during development and aging. No specific genomic enrichment was observed. Clustering analysis revealed four distinct, non-linear age-related methylation trajectories. These findings underscore the complexity of epigenetic aging and suggest that current clocks may overlook important dynamic patterns, particularly after age 65. Incorporating these insights could improve the accuracy and biological relevance of future epigenetic clocks, especially for use across diverse age ranges and populations.
