## Supplementary material for "Age-Related Patterns of DNA Methylation Changes": All Supplementary Tables

### Sheet: STable1
Supplementary Table 1. Demographic characteristics of samples used in this study.
Variables		Mean ± SD or N (%)
Age (years)		33.4 ± 24.94
Sex	Male	2232 (48.1)
	Female	2257 (48.6)
	Missing/Unknown	152 (3.3)
Ethnicity	White	939 (20.3)
	Black	141 (3.1)
	Asian	234 (5.0)
	Hispanic	48 (1.0)
	Other/Unknown	3277 (70.6)

### Sheet: STable2
Supplementary Table 2. Summary of 23 datasets used in this study.
GEO	Tissue Type	Sample Size	Mean Age (±SD)	Disease Status	Gender (F; M; Missing)	BeadChip
GSE50660	Peripheral Blood	464	55 (±6.7)	None	137; 372; 0	450K
GSE90124	Skin	322	59 (±9.2)	None	322; 0; 0	450K
GSE40279	Whole Blood	656	64 (±15)	None	338; 318; 0	450K
GSE67705	Whole Blood	284	46 (±8.9)	None	2; 282; 0	450K
GSE61256	Adipose	271	50 (±14)	Obesity	77; 60; 0	450K
GSE73103	Whole Blood	355	20 (±4.8)	None	141; 214; 0	450K
GSE124366	Buccal Epithelial	215	7.1 (±3.1)	None	103; 112; 0	450K
GSE114134	CD4+ T cells (naive)	205	1.8 (±1.1)	Allergic	109; 96; 0	EPIC
GSE89253	CD4+ T cells (naive)	261	11 (±4.4)	None	98; 38; 0	450K
GSE53740	Peripheral Blood	384	65 (±15)	PSP & FTD	155; 130; 99	450K
GSE85568	Airway Epithelial Cells	200	39 (±12)	Asthma	79; 36; 0	450K
GSE106648	Peripheral Blood	279	41 (±11)	Multiple Sclerosis	77; 202; 0	450K
GSE51057	Peripheral Blood	329	52 (±7.1)	None	329; 0; 0	450K
GSE32148	Peripheral Blood	48	22 (±18)	Crohn's Disease	25; 23; 0	450K
GSE80261	Buccal Epithelial	216	11 (±3.4)	Fetal Alcohol Syndrome	119; 97; 0	450K
GSE137495	Buccal Epithelial	145	0.3 (±0.1)	None	68; 77; 0	450K
GSE36054	Peripheral Blood (leukocytes)	192	4.6 (±4.1)	None	55; 79; 58	450K
GSE138279	Saliva	65	9.7 (±1.7)	None	34; 31; 0	450K
GSE94734	Buccal Epithelial	178	11 (±0.9)	None	84; 94; 0	450K
GSE62924	Cord Blood	38	0.0 (±0.0)	Mother exposure to arsenic	0; 0; 38	450K
GSE50759	Buccal Epithelial	96	9.0 (±6.2)	None	38; 58; 0	450K
GSE51180	Blood Spots	47	9.2 (±9.1)	None	14; 33; 0	450K
GSE30870	Cord Blood	40	0.0 (±0.0)	None	0; 0; 0	450K

### Sheet: STable3
Supplementary Table 3. Summary of 9 epigenetic clocks used in this study.
First Author (Year Published)	# CpGs Investigated	# CpGs present in 18/23 datasets (%)	Tissues Derived	Age Range
Hannum (2013)	71	61 (86%)	Whole Blood	19-101
Horvath (2013)	353	297 (84%)	27 Tissues	0-101
Levine (2018)	513	440 (86%)	Whole Blood	21-100
Wu (2019)	111	93 (84%)	Peripheral Blood	0.75-17.7
Lu (2019)	140	115 (82%)	Whole Blood	53-73
McEwen (2020)	94	80 (85%)	Buccal Epithelial	0-20
Teschendorff (2020)	163	137 (84%)	Whole Blood	19-101
Shireby (2020)	347	284 (82%)	Brain Cortex	1-108
Belsky (2022)	173	135 (78%)	Blood	26-45

### Sheet: STable4
Supplementary Table 4. Number of aaCpGs selected for whole cohort, male-only, female-only, and overlaps between male and female in different age windows prior to the addition of extra CpGs to ensure a minimum of 100 aaCpGs per window.
Age Window	# aaCpGs
	All	Male	Female	Overlap (M/F)
[0, 20]	485	1237	498	358
[5, 25]	13106	20693	5539	5153
[10, 30]	6957	7981	5048	3300
[15, 35]	212	68	522	15
[20, 40]	702	1339	301	134
[25, 45]	1	10	2	0
[30, 50]	0	0	1	0
[35, 55]	0	0	0	0
[40, 60]	0	0	0	0
[45, 65]	0	0	0	0
[50, 70]	1655	472	978	35
[55, 75]	4617	8410	2463	1643
[60, 80]	1718	9662	979	850
Total	18993	31712	11015	8097
